# An N-Terminally Acetylated Degron Specifically Recognized by the CTLH^MKLN1-FAM72A^ E3 Ubiquitin Ligase for Regulatory Protein Degradation

**DOI:** 10.64898/2026.09.19.752822

**Authors:** Maosheng Yang, Shuqi Yao, Zheng Fang, Wenjie Ren, Yanyang Yang, Qizhou Song, Wen Yang, Hui Wang

## Abstract

N-terminal acetylation of cellular proteins has been implicated in their proteasomal degradation through the Ac/N-degron pathway. Despite representing a major branch of the N-degron system, only a limited number of degrons and their motifs have been identified and characterized in this pathway, and the mechanism underpinning the recognition of N-terminal acetylation has remained largely elusive. Here, by interrogating FAM72A-mediated degradation of UNG2, we pinpointed the N-terminally acetylated sequence of UNG2 as a bona fide Ac/N-degron specifically recognized by the CTLH^MKLN1-FAM72A^ E3 ubiquitin ligase. Rather than relying solely on a single acetylated N-terminal residue, this degron features a consensus Nt-AcM_1_-[ILV]_2_-G_3_ motif that governs both E3 targeting and the intracellular stability of the neo-substrates uncovered through proteomic screenings. Cryo-EM structure of the UNG2-FAM72A-MKLN1 complex further elucidated the molecular details supporting the high specificity of degron recognition. Notably, this degron pathway is subject to multilayered regulation, highlighting the characteristic conditionality of degron system. Our findings thus define a distinct AcM-[ILV]-G/N-degron pathway and provide mechanistic insights into degron recognition dictated by both N-terminal acetylation and sequence motif context.
