## Supplementary material for "An N-Terminally Acetylated Degron Specifically Recognized by the CTLH^MKLN1-FAM72A^ E3 Ubiquitin Ligase for Regulatory Protein Degradation": Dataset-EV1

### Sheet: Fig. 1C
Mass error calculations for Fig. 1C
Acetyl-MIGQKTLY
b ions	Theoretical Mass (m/z)	Observed Mass (m/z)	Mass Error (ppm)		y ions	Theoretical Mass (m/z)	Observed Mass (m/z)	Mass Error (ppm)
1	174.058	174.059	3.44712		1	182.081	182.081	0.549206
2	287.142	287.143	3.13433		2	295.165	N.A.	N.A.
3	344.164	N.A.	N.A.		3	396.213	N.A.	N.A.
4	472.222	N.A.	N.A.		4	524.308	N.A.	N.A.
5	600.317	N.A.	N.A.		5	652.366	652.364	-4.13878
6	701.365	701.363	-3.13674		6	709.388	709.387	-0.704833
7	814.4491	N.A.	N.A.		7	822.472	N.A.	N.A.

### Sheet: Expanded View Fig. 1C
Mass error calculations for Expanded View Fig. 1C
Acetyl-MIGQKTLY
b ions	Theoretical Mass (m/z)	Observed Mass (m/z)	Mass Error (ppm)		y ions	Theoretical Mass (m/z)	Observed Mass (m/z)	Mass Error (ppm)
1	174.058	N.A.	N.A.		1	182.081	182.081	0.549206
2	287.142	N.A.	N.A.		2	295.165	295.166	2.71035
3	344.164	N.A.	N.A.		3	396.213	N.A.	N.A.
4	472.222	N.A.	N.A.		4	524.308	N.A.	N.A.
5	600.317	600.319	2.66526		5	652.366	N.A.	N.A.
6	701.365	701.369	5.13285		6	709.388	N.A.	N.A.
7	814.4491	N.A.	N.A.		7	822.472	N.A.	N.A.
MIGQKTLY
b ions	Theoretical Mass (m/z)	Observed Mass (m/z)	Mass Error (ppm)		y ions	Theoretical Mass (m/z)	Observed Mass (m/z)	Mass Error (ppm)
1	N.A.	N.A.	N.A.		1	182.081	182.082	2.19682
2	245.132	245.132	-0.815888		2	295.165	295.166	1.01638
3	302.153	N.A.	N.A.		3	396.213	N.A.	N.A.
4	430.212	430.21	-3.95154		4	524.308	524.307	-2.28873
5	558.307	N.A.	N.A.		5	652.366	652.373	9.50386
6	659.355	659.356	3.03327		6	709.388	709.387	-1.6916
7	772.439	772.438	-0.12946		7	822.472	822.471	-1.82377
IGQKTLY
b ions	Theoretical Mass (m/z)	Observed Mass (m/z)	Mass Error (ppm)		y ions	Theoretical Mass (m/z)	Observed Mass (m/z)	Mass Error (ppm)
1	N.A.	N.A.	N.A.		1	182.081	182.082	2.19682
2	171.113	171.113	2.33764		2	295.165	295.166	2.03276
3	299.171	299.171	-1.00277		3	396.213	396.214	4.03823
4	427.266	427.268	4.68092		4	524.308	524.309	2.098
5	528.314	528.313	-1.32497		5	652.366	652.371	6.89796
6	641.398	641.395	-4.83319		6	709.388	709.386	-2.81933
Methyl-MIGQKTLY
b ions	Theoretical Mass (m/z)	Observed Mass (m/z)	Mass Error (ppm)		y ions	Theoretical Mass (m/z)	Observed Mass (m/z)	Mass Error (ppm)
1	N.A.	N.A.	N.A.		1	182.081	182.081	-0.549206
2	259.147	259.147	-0.771761		2	295.165	295.166	1.35517
3	316.169	N.A.	N.A.		3	396.213	N.A.	N.A.
4	444.228	444.228	0.22511		4	524.308	N.A.	N.A.
5	572.322	572.321	-2.27145		5	652.366	652.364	-3.8322
6	673.37	673.367	-4.75222		6	709.388	709.386	-2.67837
7	786.454	786.453	-1.52584		7	822.472	822.471	-1.45902

### Sheet: Expanded View Fig. 1E
Mass error calculations for Expanded View Fig. 1E
Acetyl-M(Oxidation)IGQKTLYSFFSPSPAR
b ions	Theoretical Mass (m/z)	Observed Mass (m/z)	Mass Error (ppm)		y ions	Theoretical Mass (m/z)	Observed Mass (m/z)	Mass Error (ppm)
1	190.053	190.053	-2.63084		1	175.119	175.119	-0.57104
2	303.137	N.A.	N.A.		2	246.156	N.A.	N.A.
3	360.159	N.A.	N.A.		3	343.209	343.21	2.33094
4	488.217	N.A.	N.A.		4	430.241	430.237	-8.36741
5	616.312	N.A.	N.A.		5	527.294	527.295	2.27577
6	717.36	717.364	5.1578		6	614.326	614.327	2.93004
7	830.444	830.452	9.03131		7	761.394	761.394	0.131338
8	993.507	N.A.	N.A.		8	908.462	908.464	1.98137
9	1080.54	1080.54	-4.07204		9	995.495	995.5	5.12308
10	1227.61	N.A.	N.A.		10	1158.56	1158.55	-6.99145
11	1374.68	N.A.	N.A.		11	1271.64	N.A.	N.A.
12	1461.71	N.A.	N.A.		12	1372.69	N.A.	N.A.
13	1558.76	N.A.	N.A.		13	1500.78	N.A.	N.A.
14	1645.79	N.A.	N.A.		14	1628.84	N.A.	N.A.
15	1742.85	N.A.	N.A.		15	1685.86	N.A.	N.A.
16	1813.88	N.A.	N.A.		16	1798.95	N.A.	N.A.

### Sheet: Expanded View Fig. 5
Mass error calculations for Expanded View Fig. 5
Acetyl-MLGSGFKAER (IST1)
b ions	Theoretical Mass (m/z)	Observed Mass (m/z)	Mass Error (ppm)		y ions	Theoretical Mass (m/z)	Observed Mass (m/z)	Mass Error (ppm)
1	174.058	174.058	-2.29808		1	175.119	175.119	-2.28416
2	287.142	287.142	-2.08956		2	304.161	304.161	-0.986318
3	344.164	344.163	-3.19615		3	375.199	375.198	-2.39873
4	431.196	N.A.	N.A.		4	503.294	503.293	-1.78822
5	488.217	N.A.	N.A.		5	650.362	650.362	0.768803
6	635.286	N.A.	N.A.		6	707.384	707.383	-1.41366
7	763.381	N.A.	N.A.		7	794.415	794.413	-3.77636
8	834.418	N.A.	N.A.		8	851.437	851.433	-4.1107
9	963.46	N.A.	N.A.		9	964.521	964.516	-5.39128
Acetyl-MLGMIK (HEBP1)
b ions	Theoretical Mass (m/z)	Observed Mass (m/z)	Mass Error (ppm)		y ions	Theoretical Mass (m/z)	Observed Mass (m/z)	Mass Error (ppm)
1	174.058	174.059	5.7452		1	147.113	147.114	5.438
2	287.142	287.143	1.04478		2	260.197	260.198	5.76486
3	344.164	N.A.	N.A.		3	391.237	391.24	5.87878
4	475.204	N.A.	N.A.		4	448.259	448.261	5.80022
5	588.288	N.A.	N.A.		5	561.343	561.347	6.59134
Acetyl-MVGGGGKR (HPF1)
b ions	Theoretical Mass (m/z)	Observed Mass (m/z)	Mass Error (ppm)		y ions	Theoretical Mass (m/z)	Observed Mass (m/z)	Mass Error (ppm)
1	174.058	174.059	1.14904		1	175.119	175.119	0.57104
2	273.127	273.127	0.732261		2	303.214	303.214	1.3192
3	330.148	330.149	3.02894		3	360.235	360.236	0.832789
4	387.17	N.A.	N.A.		4	417.257	417.257	1.43796
5	444.191	N.A.	N.A.		5	474.278	474.279	1.05423
6	501.213	N.A.	N.A.		6	531.3	531.3	1.12931
7	629.308	N.A.	N.A.		7	630.368	630.369	0.63455
Acetyl-MIGQKTLYSFFSPSPAR (UNG2)
b ions	Theoretical Mass (m/z)	Observed Mass (m/z)	Mass Error (ppm)		y ions	Theoretical Mass (m/z)	Observed Mass (m/z)	Mass Error (ppm)
1	174.058	174.058	-1.72356		1	175.119	175.119	-1.71312
2	287.142	287.142	-1.7413		2	246.156	N.A.	N.A.
3	344.164	344.164	-0.871678		3	343.209	343.209	-0.874103
4	472.222	N.A.	N.A.		4	430.241	430.24	-1.16214
5	600.317	600.318	0.666314		5	527.294	527.293	-0.758591
6	701.365	701.364	-2.28127		6	614.326	614.327	1.46502
7	814.449	814.448	-1.22782		7	761.394	761.393	-1.0507
8	977.513	977.507	-5.83113		8	908.462	908.461	-1.21084
9	1064.54	1064.54	-1.31512		9	995.495	995.494	-0.803621
10	1211.61	1211.61	-2.47604		10	1158.56	1158.56	-0.776828
11	1358.68	N.A.	N.A.		11	1271.64	N.A.	N.A.
12	1445.71	N.A.	N.A.		12	1372.69	N.A.	N.A.
13	1542.77	N.A.	N.A.		13	1500.78	N.A.	N.A.
14	1629.8	N.A.	N.A.		14	1628.84	N.A.	N.A.
15	1726.85	N.A.	N.A.		15	1685.86	N.A.	N.A.
16	1797.89	N.A.	N.A.		16	1798.95	N.A.	N.A.
